# De novo transcriptome sequencing of *Serangium japonicum* (Coleoptera: Coccinellidae) and application of two assembled unigenes

**DOI:** 10.1101/605410

**Authors:** Ya Hui Hu, Yong Liu, Lin Wei, Hao Tao Chen

## Abstract

The ladybird beetle *Serangium japonicum* is an important predator of whiteflies. Although some ecological and biological characteristics of this predator have been studied, the only molecular data for the ladybird beetle at the NCBI website has been submitted by us. To yield gene sequences of the ladybird beetle, paired-end sequencing was used to sequence its transcriptome. Real-time PCR was used to validate differences in the quantity of RNA expressed by the *Krueppel homolog 1* (*Kr-h1*) gene in summer versus winter samples. To find the effective molecular barcode, the annotated c*ytochrome c oxidase subunit I* (*COX1*) gene fragments were amplified from several ladybird beetle populations. Analysis yielded 191,246 assembled unigenes, of which 127,016 (66.4%) were annotated. The differential expression of *Kr-h1* in summer versus winter suggests that *S. japonicum* can successfully overwinter because the adults enter diapause. The annotated *COX1* gene can be used to distinguish *S. japonicum* from other ladybird species. These gene sequences are currently available in the National Center for Biotechnology Information (NCBI), and will facilitate the study of molecular mechanism in *S. japonicum*.
