## additional file 1 for "De novo transcriptome sequencing of *Serangium japonicum* (Coleoptera: Coccinellidae) and application of two assembled unigenes"

### Sheet: raw reads
group	summer	summer	summer	winter	winter	winter
sample	ND1	ND2	ND3	DA1	D30	D60
Total Reads Count(#)	45766042	44780350	51667620	42902506	47471806	59391778
Total Bases Count(nt)	6864906300	6717052500	7750143000	6435375900	7120770900	8908766700
Average Read Length(nt)	150	150	150	150	150	150
Q10 Bases Count(nt)	6841625981	6690076411	7730994204	6424630912	7094953286	8871809574
Q10 Bases Ratio(%)	0.9966	0.996	0.9975	0.9983	0.9964	0.9959
Q20 Bases Count(nt)	6654471791	6460157903	7476435939	6299503534	6747946519	8504852260
Q20 Bases Ratio(%)	0.9693	0.9618	0.9647	0.9789	0.9476	0.9547
Q30 Bases Count(nt)	6363892236	6130671624	7105419838	6084987294	6271880198	7988768449
Q30 Bases Ratio(%)	0.927	0.9127	0.9168	0.9456	0.8808	0.8967
N Bases Count(nt)	11580099	11342063	923532	325878	297752	75034
N Bases Ratio(%)	0.0017	0.0017	0.0001	0.0001	0	0
GC Bases Count(nt)	2986392861	3000126472	3455037478	3002555912	3015758947	3934256986
GC Bases Ratio(%)	0.435	0.4466	0.4458	0.4666	0.4235	0.4416

### Sheet: cleaned reads
group	summer	summer	summer	winter	winter	winter
sample	ND1	ND2	ND3	DA1	D30	D60
Total Reads Count(#)	43231844	41330342	48722836	41922480	43809130	54612704
Total Bases Count(nt)	6220723154	5903340558	7021607222	5897732249	6090875251	7717778831
Average Read Length(nt)	143.89	142.83	144.11	140.68	139.03	141.32
Q10 Bases Count(nt)	6218307288	5900503403	7017370093	5895289631	6086883503	7712395585
Q10 Bases Ratio(%)	0.9996	0.9995	0.9994	0.9996	0.9993	0.9993
Q20 Bases Count(nt)	6166260965	5844298767	6935065606	5850129859	5980053309	7607217839
Q20 Bases Ratio(%)	0.9912	0.99	0.9877	0.9919	0.9818	0.9857
Q30 Bases Count(nt)	5989746386	5658923148	6722958553	5715766969	5718228689	7329985654
Q30 Bases Ratio(%)	0.9629	0.9586	0.9575	0.9691	0.9388	0.9498
N Bases Count(nt)	3983	3842	660446	198159	29169	40067
N Bases Ratio(%)	0	0	0.0001	0	0	0
GC Bases Count(nt)	2702546234	2632243800	3126241884	2739253012	2564856699	3372406988
GC Bases Ratio(%)	0.4344	0.4459	0.4452	0.4645	0.4211	0.437
