## additional file 2 for "De novo transcriptome sequencing of *Serangium japonicum* (Coleoptera: Coccinellidae) and application of two assembled unigenes"

### Sheet: Sheet1
Gene id	MeanTPM (winter)	MeanTPM (summer)	log2FoldChange	pValue
TRINITY_DN77597_c1_g1	71.5452	0.0001	19.4485	7.18937e-20
TRINITY_DN75709_c5_g4	62.0144	0.0001	19.2422	0.000143378
TRINITY_DN70937_c2_g1	56.2171	0.0001	19.1006	0.000142954
TRINITY_DN76016_c0_g1	44.9091	0.0001	18.7766	2.20966e-20
TRINITY_DN76340_c0_g3	41.557	0.0001	18.6647	1.02016e-18
TRINITY_DN58727_c0_g2	29.6639	0.0001	18.1783	6.5415e-05
TRINITY_DN73581_c0_g2	26.5906	0.0001	18.0206	1.97352e-05
TRINITY_DN69182_c0_g1	23.7905	0.0001	17.86	0.00384792
TRINITY_DN70110_c1_g4	21.114	0.0001	17.6878	0.0036658
TRINITY_DN49703_c0_g1	16.3234	0.0001	17.3166	0.000258116
TRINITY_DN48104_c0_g1	15.2977	0.0001	17.223	0.000190451
TRINITY_DN82219_c6_g3	12.1699	0.0001	16.893	2.47613e-10
TRINITY_DN61827_c0_g2	12.0478	0.0001	16.8784	0.000287986
TRINITY_DN76420_c2_g1	11.5236	0.0001	16.8142	0.0129989
TRINITY_DN38199_c0_g1	11.4964	0.0001	16.8108	0.0010499
TRINITY_DN82292_c3_g2	11.3676	0.0001	16.7946	8.38414e-05
TRINITY_DN79981_c0_g1	11.3451	0.0001	16.7917	0.000631342
TRINITY_DN79981_c0_g4	9.85926	0.0001	16.5892	0.02308
TRINITY_DN58727_c0_g1	9.81684	0.0001	16.583	0.00145645
TRINITY_DN76237_c2_g2	7.97221	0.0001	16.2827	0.00252764
TRINITY_DN80217_c0_g3	7.34095	0.0001	16.1637	0.0131276
TRINITY_DN71374_c0_g4	7.28791	0.0001	16.1532	0.0142314
TRINITY_DN70361_c0_g1	7.15129	0.0001	16.1259	0.00182581
TRINITY_DN71293_c0_g2	7.07472	0.0001	16.1104	0.00546277
TRINITY_DN75879_c0_g1	7.05517	0.0001	16.1064	6.39455e-10
TRINITY_DN77725_c3_g1	6.49334	0.0001	15.9867	0.0105921
TRINITY_DN79981_c0_g3	6.48564	0.0001	15.985	0.0159478
TRINITY_DN76233_c0_g3	6.20136	0.0001	15.9203	0.00912446
TRINITY_DN75680_c0_g2	5.73709	0.0001	15.808	0.0156895
TRINITY_DN73604_c1_g1	5.73578	0.0001	15.8077	0.00257332
TRINITY_DN74292_c0_g2	5.48964	0.0001	15.7444	0.0288418
TRINITY_DN67478_c0_g1	5.34783	0.0001	15.7067	0.0183303
TRINITY_DN79363_c0_g1	15.698	0.0232014	9.40215	0.00128364
TRINITY_DN75787_c0_g2	16.1046	0.041201	8.61058	0.000438985
TRINITY_DN75981_c0_g2	33.1198	0.08732	8.56716	0.000402812
TRINITY_DN79981_c0_g2	67.2833	0.18617	8.49749	5.23167e-05
TRINITY_DN77768_c1_g2	979.079	2.84244	8.42815	8.51803e-05
TRINITY_DN80723_c2_g1	6.25382	0.0184772	8.40285	0.00446769
TRINITY_DN73241_c2_g4	130.737	0.39976	8.35332	0.000191994
TRINITY_DN80053_c0_g3	5.89302	0.019206	8.26131	0.00393049
TRINITY_DN75741_c1_g6	145.789	0.502882	8.17945	0.000523924
TRINITY_DN73250_c1_g2	23.8703	0.0936882	7.99314	0.000694141
TRINITY_DN73513_c0_g1	18.3492	0.0788698	7.86203	0.0043969
TRINITY_DN72869_c2_g1	54.433	0.234204	7.86057	0.000299662
TRINITY_DN74245_c2_g3	6.72486	0.0295735	7.82905	0.00702155
TRINITY_DN74266_c1_g2	9.89638	0.045458	7.76622	0.00063391
TRINITY_DN76564_c1_g2	37.6639	0.187842	7.64752	0.000112391
TRINITY_DN79103_c0_g1	1132.8	6.12802	7.53025	0.00028463
TRINITY_DN72710_c0_g1	11.0828	0.0624253	7.47198	0.00806134
TRINITY_DN77360_c0_g1	166.444	1.04202	7.31951	4.17424e-05
TRINITY_DN76564_c1_g4	25.2808	0.158583	7.31666	0.00135019
TRINITY_DN77866_c0_g2	1046.95	6.63621	7.30162	0.00136462
TRINITY_DN66186_c0_g1	7.87461	0.0514193	7.25875	0.0085892
TRINITY_DN75346_c0_g2	11.8645	0.078185	7.24554	0.000900866
TRINITY_DN79992_c0_g1	27.8434	0.187699	7.21277	0.00172123
TRINITY_DN75910_c0_g1	1153.18	7.83894	7.20074	0.00645094
TRINITY_DN77829_c0_g1	17.6263	0.120015	7.19837	0.00035241
TRINITY_DN80217_c0_g1	16.4906	0.115009	7.16375	0.00610684
TRINITY_DN76698_c0_g4	18.899	0.142907	7.04709	0.00481629
TRINITY_DN67611_c1_g1	5.87249	0.0451729	7.02237	0.00699413
TRINITY_DN69722_c1_g1	39.7131	0.306441	7.01786	0.000694847
TRINITY_DN82219_c6_g1	44.1519	0.348427	6.98547	0.00210117
TRINITY_DN75236_c1_g1	73.3589	0.579356	6.98438	0.000592207
TRINITY_DN61822_c0_g1	3993.53	33.4722	6.89856	0.00144108
TRINITY_DN71131_c0_g1	36.4862	0.312145	6.86899	0.00396706
TRINITY_DN80718_c0_g2	11.0704	0.097336	6.82952	0.028976
TRINITY_DN72547_c3_g2	62.4369	0.569178	6.77737	0.00233061
TRINITY_DN76247_c0_g1	10.8929	0.105331	6.69232	0.0037658
TRINITY_DN71551_c0_g1	18.8756	0.19025	6.63248	0.0269227
TRINITY_DN73710_c1_g2	7.70682	0.085728	6.49023	0.0314315
TRINITY_DN79147_c2_g4	19.7678	0.223996	6.46354	0.00105738
TRINITY_DN73847_c1_g1	69.3013	0.785804	6.46257	0.00626902
TRINITY_DN76518_c3_g1	12.2496	0.139457	6.45677	0.00327654
TRINITY_DN80222_c4_g1	29.9807	0.341545	6.45581	0.0046368
TRINITY_DN74374_c1_g1	14.6614	0.16706	6.45552	0.0154726
TRINITY_DN79147_c2_g2	426.371	5.11225	6.38201	0.000216383
TRINITY_DN72813_c0_g1	24.6805	0.298001	6.37191	0.0014814
TRINITY_DN76855_c1_g5	9.55339	0.11729	6.34786	0.00119059
TRINITY_DN72101_c0_g1	43.3501	0.53534	6.33944	0.00238175
TRINITY_DN70894_c0_g2	74.1336	0.915872	6.33884	0.00201382
TRINITY_DN80609_c0_g1	830.717	10.4879	6.30756	0.000833577
TRINITY_DN78317_c0_g1	11.1474	0.141971	6.29497	0.00904118
TRINITY_DN77829_c0_g2	9.45834	0.121317	6.28473	0.000742244
TRINITY_DN70800_c0_g4	6.62083	0.0873325	6.24435	0.0101927
TRINITY_DN69617_c0_g2	11.3386	0.153968	6.20247	0.00676322
TRINITY_DN71374_c0_g3	62.9129	0.864959	6.18458	0.00666713
TRINITY_DN58855_c0_g1	41.3939	0.584945	6.14497	0.0171874
TRINITY_DN65965_c0_g1	8.14062	0.115317	6.14146	0.0133123
TRINITY_DN80217_c0_g4	26.0711	0.36964	6.14018	0.0081823
TRINITY_DN74953_c0_g1	55.6987	0.813134	6.098	0.00668486
TRINITY_DN75253_c1_g1	59.3132	0.877935	6.0781	0.000442185
TRINITY_DN71417_c0_g1	6.57131	0.097336	6.07706	0.0409073
TRINITY_DN77433_c0_g2	13.428	0.199161	6.07517	0.0108249
TRINITY_DN78079_c0_g4	31.946	0.474007	6.07458	0.0114544
TRINITY_DN81041_c2_g3	8.07254	0.122738	6.03936	0.0173184
TRINITY_DN74393_c4_g1	14.2999	0.223914	5.99692	0.00587568
TRINITY_DN74484_c0_g5	55.5861	0.87335	5.99202	0.0323633
TRINITY_DN74161_c4_g1	12.5096	0.201496	5.95614	0.00120532
TRINITY_DN76197_c1_g3	7.14826	0.115317	5.95391	0.0280012
TRINITY_DN74202_c1_g4	7.31589	0.118869	5.94359	0.00963207
TRINITY_DN79707_c0_g2	6.61602	0.113906	5.86005	0.0238133
TRINITY_DN75161_c2_g3	27.2443	0.49244	5.78986	0.000315307
TRINITY_DN73776_c1_g1	9.1326	0.169852	5.74867	0.0408239
TRINITY_DN74456_c1_g4	5.14093	0.0968816	5.72966	0.0289402
TRINITY_DN72869_c1_g3	65.5905	1.23869	5.7266	0.0111334
TRINITY_DN68358_c0_g4	9.242	0.179681	5.68469	0.018189
TRINITY_DN70982_c3_g1	9.36525	0.184232	5.66772	0.00785831
TRINITY_DN79723_c2_g4	6.25766	0.128367	5.60728	0.0365593
TRINITY_DN70029_c0_g1	12.4981	0.25784	5.59909	0.00722255
TRINITY_DN80182_c0_g2	9.35578	0.200265	5.54587	0.00148987
TRINITY_DN77162_c2_g2	53.6333	1.17004	5.51849	0.00496454
TRINITY_DN75776_c3_g1	5.45479	0.122485	5.47684	0.021698
TRINITY_DN74510_c1_g1	8.42407	0.19461	5.43586	0.0152378
TRINITY_DN78079_c0_g1	75.559	1.76719	5.41808	0.0148667
TRINITY_DN69438_c0_g1	1240.25	29.4048	5.39843	0.00711726
TRINITY_DN70702_c0_g2	6.81952	0.161802	5.39737	0.0201025
TRINITY_DN73131_c2_g1	40.1359	0.969396	5.37166	0.00803935
TRINITY_DN76224_c0_g2	14.6824	0.355188	5.36936	0.0246043
TRINITY_DN73475_c4_g4	14.8588	0.365142	5.34671	0.00759024
TRINITY_DN73131_c3_g1	14.992	0.374068	5.32475	0.00270253
TRINITY_DN75186_c0_g4	5.52019	0.138016	5.32181	0.0106457
TRINITY_DN80037_c2_g1	5.7612	0.144095	5.32128	0.0158219
TRINITY_DN71781_c0_g1	32.0614	0.821743	5.28601	0.00499938
TRINITY_DN80217_c0_g2	15.0195	0.390529	5.26527	0.0124485
TRINITY_DN62441_c0_g1	5.57886	0.147657	5.23965	0.022144
TRINITY_DN70031_c0_g2	9.74574	0.258691	5.23547	0.0122417
TRINITY_DN75013_c2_g4	12.896	0.354989	5.18301	0.0376907
TRINITY_DN70167_c4_g2	10.2155	0.282183	5.17799	0.00506638
TRINITY_DN80522_c2_g4	7.50321	0.207848	5.1739	0.0404454
TRINITY_DN74953_c0_g2	195.161	5.75068	5.08479	0.00804324
TRINITY_DN72719_c0_g1	13.8284	0.409303	5.07832	0.0358068
TRINITY_DN71687_c0_g1	16.9443	0.502149	5.07654	0.0036284
TRINITY_DN74484_c0_g3	6.49764	0.193825	5.06709	0.0452707
TRINITY_DN69818_c0_g3	16.276	0.495179	5.03865	0.00536244
TRINITY_DN78903_c1_g2	9.85628	0.301234	5.03209	0.0134006
TRINITY_DN70840_c1_g1	7.57721	0.235134	5.01011	0.0165118
TRINITY_DN69049_c13_g2	17.5237	0.55222	4.98792	0.00652212
TRINITY_DN69722_c1_g2	32.7174	1.04296	4.9713	0.0130556
TRINITY_DN75996_c0_g2	91.8463	2.99708	4.93759	0.0105585
TRINITY_DN63216_c0_g1	19.6314	0.655378	4.90469	0.00419229
TRINITY_DN77205_c0_g1	12.6464	0.42763	4.88622	0.00959441
TRINITY_DN77162_c2_g1	14.6449	0.502218	4.86594	0.0139712
TRINITY_DN66804_c0_g1	27.3169	0.961922	4.82773	0.00353083
TRINITY_DN59872_c0_g1	9.26875	0.329713	4.81309	0.0471755
TRINITY_DN76518_c3_g6	52.9258	1.88357	4.81243	0.00647503
TRINITY_DN73894_c2_g2	34.6047	1.23604	4.80717	0.00325814
TRINITY_DN76564_c1_g3	39.361	1.40886	4.80416	0.0126614
TRINITY_DN65007_c0_g1	22.4826	0.812803	4.78976	0.00842902
TRINITY_DN73357_c2_g1	30.0337	1.09433	4.77847	0.00589465
TRINITY_DN69818_c0_g2	10.8192	0.398909	4.76138	0.00613896
TRINITY_DN72667_c2_g6	13.0057	0.479994	4.75999	0.0289073
TRINITY_DN75346_c0_g1	6.48922	0.240636	4.75312	0.0258858
TRINITY_DN72414_c0_g1	48.5162	1.84172	4.71934	0.0186366
TRINITY_DN72966_c1_g1	283.287	10.7988	4.71332	0.0102925
TRINITY_DN75741_c1_g3	85.7709	3.30978	4.69568	0.026488
TRINITY_DN80703_c1_g3	41.2294	1.61115	4.67751	0.0267239
TRINITY_DN61232_c0_g1	7.63712	0.30455	4.64828	0.0211612
TRINITY_DN71387_c8_g4	8.27955	0.331815	4.6411	0.00925392
TRINITY_DN71806_c1_g2	5.54949	0.224788	4.62572	0.0402264
TRINITY_DN80367_c1_g2	33.0077	1.3933	4.56622	0.0146078
TRINITY_DN76159_c0_g1	10.985	0.464193	4.56467	0.0431266
TRINITY_DN58332_c0_g1	9.32639	0.401341	4.53842	0.0399055
TRINITY_DN74254_c0_g2	267.853	11.6321	4.52526	0.0249439
TRINITY_DN44926_c0_g1	164.381	7.14655	4.52365	0.00344846
TRINITY_DN77168_c0_g1	5.16585	0.227244	4.50669	0.0292773
TRINITY_DN73633_c2_g2	79.968	3.60832	4.47002	0.0134078
TRINITY_DN72433_c0_g1	9.24493	0.421733	4.45426	0.0145218
TRINITY_DN71091_c0_g1	66.972	3.10666	4.43012	0.0363606
TRINITY_DN74928_c0_g1	18.2869	0.851764	4.42421	0.014115
TRINITY_DN73046_c2_g2	93.185	4.36864	4.41484	0.0167577
TRINITY_DN66306_c0_g1	15.4894	0.727237	4.41271	0.0322131
TRINITY_DN73369_c1_g1	1040.66	49.2376	4.4016	0.0132643
TRINITY_DN70104_c0_g1	6.60209	0.325495	4.34222	0.0498015
TRINITY_DN77035_c0_g2	2422.38	120.623	4.32785	0.00913873
TRINITY_DN73616_c2_g5	6.72511	0.34184	4.29817	0.0180944
TRINITY_DN71781_c0_g2	100.83	5.1456	4.29244	0.00968339
TRINITY_DN77205_c0_g3	20.3901	1.04502	4.28627	0.0297682
TRINITY_DN72416_c2_g3	9.68494	0.499477	4.27725	0.0380658
TRINITY_DN69956_c1_g3	6.67439	0.350582	4.25081	0.0270716
TRINITY_DN79798_c1_g3	14.253	0.757127	4.23459	0.031518
TRINITY_DN78797_c0_g3	6.40388	0.341464	4.22914	0.0234363
TRINITY_DN69030_c0_g1	111.376	6.02922	4.20733	0.00510095
TRINITY_DN81881_c5_g1	13.0072	0.721761	4.17165	0.0390178
TRINITY_DN64134_c0_g1	32.769	1.83789	4.15621	0.0358098
TRINITY_DN74890_c2_g5	9.31129	0.525465	4.14731	0.048711
TRINITY_DN72655_c0_g2	13.7294	0.777913	4.14152	0.0345221
TRINITY_DN77233_c0_g1	22.3398	1.27679	4.12902	0.0274164
TRINITY_DN74904_c0_g1	7.9633	0.460576	4.11185	0.0293037
TRINITY_DN77200_c3_g1	13.5379	0.790573	4.09797	0.0374916
TRINITY_DN62941_c0_g1	21.0081	1.24209	4.08011	0.033602
TRINITY_DN73951_c6_g4	5.28495	0.316026	4.06377	0.0379774
TRINITY_DN61384_c0_g1	9.56863	0.575019	4.05663	0.0304871
TRINITY_DN78719_c8_g4	593.931	35.9931	4.0445	0.0140935
TRINITY_DN73286_c0_g1	87.8029	5.4177	4.01852	0.018781
TRINITY_DN8099_c0_g1	7.39951	0.466258	3.98823	0.049329
TRINITY_DN73388_c8_g1	65.0484	4.10262	3.9869	0.0131163
TRINITY_DN79761_c11_g1	10.8904	0.68834	3.9838	0.0118879
TRINITY_DN77813_c0_g5	8.36173	0.5444	3.94106	0.0428245
TRINITY_DN75091_c0_g1	13.7979	0.909227	3.92366	0.0355508
TRINITY_DN71444_c0_g1	6.58435	0.437744	3.91088	0.0106626
TRINITY_DN74291_c0_g1	19.5356	1.30592	3.90296	0.0474114
TRINITY_DN73182_c7_g2	20.1478	1.35864	3.89039	0.0375465
TRINITY_DN81804_c3_g1	1367.72	93.8759	3.86487	0.00888738
TRINITY_DN69982_c0_g1	230.08	15.8191	3.8624	0.00943541
TRINITY_DN80102_c1_g2	49.6168	3.43235	3.85356	0.01824
TRINITY_DN79798_c1_g6	32.9389	2.28755	3.84792	0.0436837
TRINITY_DN76698_c0_g2	22.6667	1.57979	3.84278	0.023733
TRINITY_DN69315_c0_g1	51.2036	3.6125	3.82518	0.0221773
TRINITY_DN77829_c0_g3	5.61807	0.39727	3.82188	0.0301292
TRINITY_DN80977_c1_g3	84.2224	5.97353	3.81755	0.0199669
TRINITY_DN71787_c0_g2	10.5707	0.761247	3.79557	0.0411689
TRINITY_DN75787_c0_g1	78.8701	5.75707	3.77607	0.0410452
TRINITY_DN73046_c2_g3	4249.55	311.215	3.77132	0.0115412
TRINITY_DN66520_c0_g1	7.33476	0.540735	3.76176	0.0196513
TRINITY_DN79796_c0_g4	250.973	18.6951	3.7468	0.0143724
TRINITY_DN79412_c1_g1	852.923	64.027	3.73566	0.0199747
TRINITY_DN76698_c0_g3	21.8851	1.6437	3.73493	0.0248927
TRINITY_DN68396_c0_g1	1541.7	119.109	3.69417	0.010323
TRINITY_DN74500_c1_g4	61.9878	4.8337	3.68079	0.0260001
TRINITY_DN79400_c0_g2	52.4048	4.10754	3.67335	0.0386364
TRINITY_DN75492_c1_g4	13.8867	1.10454	3.65218	0.02101
TRINITY_DN78602_c3_g5	7.08459	0.563533	3.65211	0.0212627
TRINITY_DN81785_c5_g3	6.74331	0.547883	3.62152	0.0470041
TRINITY_DN26172_c0_g1	5.64247	0.459688	3.6176	0.0380372
TRINITY_DN77036_c0_g2	23.3814	1.92347	3.60358	0.0292344
TRINITY_DN73090_c2_g1	10.5591	0.91131	3.5344	0.0259647
TRINITY_DN75879_c1_g6	3087.61	267.279	3.53007	0.0150952
TRINITY_DN72813_c0_g3	25.2879	2.23305	3.50136	0.0265829
TRINITY_DN73511_c0_g3	7.68164	0.684963	3.48732	0.0346501
TRINITY_DN80635_c1_g3	5.05732	0.455641	3.4724	0.0454966
TRINITY_DN72397_c4_g3	11.0775	1.00434	3.46332	0.0292958
TRINITY_DN80977_c1_g1	52.2104	4.73446	3.46307	0.0299059
TRINITY_DN73998_c2_g4	73.5083	6.75238	3.44444	0.026845
TRINITY_DN72547_c2_g3	466.742	42.9453	3.44205	0.027342
TRINITY_DN68021_c0_g1	20.9388	1.94892	3.42543	0.0226311
TRINITY_DN75268_c1_g1	5.49064	0.512566	3.42116	0.0183986
TRINITY_DN73046_c3_g2	4648.17	434.929	3.41781	0.0217112
TRINITY_DN74637_c4_g1	13.6791	1.30554	3.38926	0.0454561
TRINITY_DN39810_c0_g1	9.04634	0.86499	3.38658	0.0489198
TRINITY_DN73185_c1_g1	7.12585	0.689998	3.3684	0.0447669
TRINITY_DN80012_c0_g3	10.6164	1.05711	3.32809	0.0371697
TRINITY_DN79435_c0_g4	30.6989	3.08617	3.3143	0.0428595
TRINITY_DN72402_c3_g1	7.57485	0.770389	3.29756	0.0237234
TRINITY_DN81963_c10_g5	2956.9	302.214	3.29044	0.0258427
TRINITY_DN66285_c0_g1	7.14493	0.738677	3.27391	0.0461553
TRINITY_DN80739_c2_g1	37.3771	3.89604	3.26207	0.0446215
TRINITY_DN75063_c0_g1	32.5975	3.41048	3.25671	0.0272936
TRINITY_DN82292_c2_g1	5.50315	0.577896	3.25138	0.0277194
TRINITY_DN76201_c3_g1	6265.87	658.147	3.25103	0.0285812
TRINITY_DN76441_c1_g3	250.058	26.3913	3.24413	0.0337203
TRINITY_DN72295_c0_g1	10.8147	1.16005	3.22074	0.0470287
TRINITY_DN81963_c10_g1	1082.38	116.135	3.22033	0.02866
TRINITY_DN80736_c6_g1	19.2629	2.12653	3.17925	0.0144579
TRINITY_DN77705_c1_g3	253.546	28.0841	3.17442	0.0494673
TRINITY_DN77013_c0_g3	29.2627	3.35154	3.12617	0.0308528
TRINITY_DN74796_c0_g3	62.1125	7.14496	3.11989	0.0227628
TRINITY_DN77563_c0_g2	10.2606	1.187	3.11173	0.0350315
TRINITY_DN79253_c0_g4	27.8303	3.24285	3.10132	0.0473077
TRINITY_DN81963_c10_g6	904.157	106.124	3.09082	0.0291788
TRINITY_DN62485_c0_g1	7.30996	0.867935	3.0742	0.0395123
TRINITY_DN81743_c4_g2	18.681	2.2906	3.02778	0.0346834
TRINITY_DN79264_c1_g1	33.0509	4.26758	2.9532	0.0354847
TRINITY_DN81357_c4_g3	16.1161	2.15363	2.90366	0.0449016
TRINITY_DN72658_c0_g1	15.9098	2.16522	2.87733	0.0483175
TRINITY_DN72774_c0_g2	130.368	17.8319	2.87006	0.0484037
TRINITY_DN73303_c0_g4	15.5061	2.19495	2.82057	0.0440049
TRINITY_DN72828_c2_g1	16.0731	2.29228	2.8098	0.0281348
TRINITY_DN73033_c0_g1	21.1967	3.23546	2.71179	0.0490713
TRINITY_DN72373_c2_g1	8.15395	1.24618	2.70998	0.0428581
TRINITY_DN79431_c1_g3	182.82	29.6777	2.62297	0.0420043
TRINITY_DN77127_c0_g1	10.1742	2.05904	2.30487	0.0368996
TRINITY_DN71007_c0_g1	5.0508	1.53499	1.71829	0.0494372
TRINITY_DN79131_c0_g1	1.03226	9.96288	-3.27076	0.0364781
TRINITY_DN75515_c0_g2	1.32156	12.948	-3.29242	0.0419516
TRINITY_DN79849_c0_g2	4.83056	57.0761	-3.56262	0.0489532
TRINITY_DN77683_c1_g2	13.7727	166.926	-3.59933	0.0341823
TRINITY_DN74054_c1_g1	2.45168	33.089	-3.75451	0.0382026
TRINITY_DN80897_c1_g1	1.00627	13.9976	-3.7981	0.0439095
TRINITY_DN63707_c0_g1	1.56854	23.3263	-3.89446	0.0258483
TRINITY_DN77884_c0_g2	0.709505	10.6208	-3.90393	0.0440094
TRINITY_DN80884_c1_g4	0.75292	11.9402	-3.98718	0.045545
TRINITY_DN75283_c0_g1	0.317764	5.27424	-4.05294	0.0165852
TRINITY_DN72091_c1_g1	1.72564	31.7529	-4.20168	0.0291641
TRINITY_DN77256_c0_g2	0.357879	9.16241	-4.67818	0.0197605
TRINITY_DN78875_c1_g2	1.56852	41.014	-4.70864	0.0187022
TRINITY_DN79949_c1_g1	1.04048	27.4477	-4.72137	0.0135285
TRINITY_DN79714_c3_g1	10.8112	285.565	-4.72323	0.0452016
TRINITY_DN81354_c4_g3	0.257446	7.61192	-4.88592	0.0299758
TRINITY_DN77424_c0_g2	0.777161	25.8211	-5.05419	0.0451636
TRINITY_DN79849_c0_g1	2.74348	99.2565	-5.17708	0.0126624
TRINITY_DN64818_c0_g1	0.332705	13.4975	-5.34231	0.0167583
TRINITY_DN72755_c2_g4	0.215995	9.7822	-5.50109	0.0396621
TRINITY_DN61157_c0_g1	0.122226	5.81795	-5.57289	0.0417906
TRINITY_DN77703_c0_g1	0.128704	6.56541	-5.67276	0.0240717
TRINITY_DN80332_c1_g4	0.381431	21.4423	-5.8129	0.00689316
TRINITY_DN80332_c1_g2	1.14218	67.8453	-5.89238	0.0303131
TRINITY_DN80268_c0_g2	0.195929	12.8458	-6.03482	0.0259255
TRINITY_DN66332_c0_g1	0.224971	15.0677	-6.06557	0.01043
TRINITY_DN78875_c1_g1	0.915536	62.3699	-6.09009	0.00312248
TRINITY_DN62356_c0_g1	0.118777	8.75255	-6.20337	0.0153843
TRINITY_DN55235_c0_g1	0.365294	30.4735	-6.38236	0.00265321
TRINITY_DN63327_c0_g1	0.0788913	7.13145	-6.49818	0.00629299
TRINITY_DN72216_c3_g2	0.297744	43.9116	-7.20438	0.0100946
TRINITY_DN56362_c0_g1	0.14252	29.1765	-7.6775	0.00130443
TRINITY_DN73535_c2_g1	0.0460827	22.7786	-8.94924	0.00360222
TRINITY_DN72603_c2_g4	0.036532	33.5456	-9.84275	2.51354e-05
TRINITY_DN72883_c4_g3	0.058722	54.6872	-9.86309	0.00058928
TRINITY_DN70840_c1_g2	0.0184541	20.6752	-10.1297	0.000257725
TRINITY_DN59775_c0_g2	0.0341657	49.2671	-10.4939	0.000693864
TRINITY_DN73250_c0_g2	0.012987	21.7966	-10.7128	0.000254453
TRINITY_DN75478_c2_g2	0.00668483	14.6675	-11.0994	3.92896e-05
TRINITY_DN68915_c5_g1	0.0001	5.05535	-15.6255	0.0163578
TRINITY_DN71684_c4_g1	0.0001	5.19691	-15.6654	0.037604
TRINITY_DN46754_c0_g1	0.0001	5.25147	-15.6804	0.0417022
TRINITY_DN71170_c1_g1	0.0001	5.27293	-15.6863	0.0273055
TRINITY_DN58134_c0_g2	0.0001	5.35958	-15.7098	0.00213362
TRINITY_DN69047_c0_g1	0.0001	5.49259	-15.7452	0.0131286
TRINITY_DN77994_c5_g3	0.0001	5.51855	-15.752	0.0073848
TRINITY_DN53957_c0_g1	0.0001	5.62808	-15.7804	0.00837269
TRINITY_DN72656_c2_g2	0.0001	5.65811	-15.788	0.0124237
TRINITY_DN69221_c0_g1	0.0001	5.80784	-15.8257	0.0011971
TRINITY_DN71206_c2_g1	0.0001	5.88127	-15.8438	0.037604
TRINITY_DN72284_c0_g2	0.0001	5.98186	-15.8683	0.00176166
TRINITY_DN71258_c0_g1	0.0001	6.15614	-15.9097	0.00185681
TRINITY_DN51727_c0_g1	0.0001	6.17702	-15.9146	0.0373049
TRINITY_DN53683_c0_g1	0.0001	6.24697	-15.9309	0.0375207
TRINITY_DN71522_c0_g3	0.0001	6.27091	-15.9364	0.000793148
TRINITY_DN50013_c0_g1	0.0001	6.40903	-15.9678	0.0395063
TRINITY_DN17397_c0_g1	0.0001	6.44771	-15.9765	0.00385688
TRINITY_DN73038_c2_g5	0.0001	6.45975	-15.9792	0.00058699
TRINITY_DN49603_c0_g1	0.0001	6.61593	-16.0137	0.0388226
TRINITY_DN62426_c0_g2	0.0001	6.71377	-16.0348	0.000931041
TRINITY_DN56828_c0_g1	0.0001	7.03979	-16.1032	0.00611358
TRINITY_DN71154_c0_g1	0.0001	7.07456	-16.1104	0.00143786
TRINITY_DN74500_c0_g1	0.0001	7.39259	-16.1738	1.76683e-17
TRINITY_DN157178_c0_g1	0.0001	7.58244	-16.2104	0.000909312
TRINITY_DN58115_c0_g1	0.0001	8.00931	-16.2894	0.00331706
TRINITY_DN73385_c0_g1	0.0001	8.32331	-16.3449	0.00079319
TRINITY_DN48742_c0_g1	0.0001	8.52916	-16.3801	0.00388265
TRINITY_DN82156_c5_g1	0.0001	8.69449	-16.4078	0.000932854
TRINITY_DN134317_c0_g1	0.0001	8.70793	-16.41	0.00250965
TRINITY_DN73131_c2_g2	0.0001	8.85393	-16.434	0.0375207
TRINITY_DN56354_c0_g2	0.0001	8.92851	-16.4461	0.00134933
TRINITY_DN71170_c2_g1	0.0001	9.5354	-16.541	0.00610944
TRINITY_DN77973_c0_g7	0.0001	9.6349	-16.556	0.000183959
TRINITY_DN73372_c1_g2	0.0001	9.66274	-16.5601	0.000140233
TRINITY_DN74678_c0_g1	0.0001	9.70279	-16.5661	0.000228452
TRINITY_DN81991_c0_g1	0.0001	9.85226	-16.5882	5.39195e-17
TRINITY_DN72480_c1_g5	0.0001	9.91955	-16.598	0.000309864
TRINITY_DN68663_c0_g1	0.0001	10.3006	-16.6524	0.000355033
TRINITY_DN73406_c2_g1	0.0001	10.53	-16.6841	0.000543188
TRINITY_DN55834_c1_g3	0.0001	10.7267	-16.7108	0.000619161
TRINITY_DN77581_c3_g1	0.0001	10.7271	-16.7109	0.00804075
TRINITY_DN51915_c0_g2	0.0001	11.0406	-16.7525	0.0344403
TRINITY_DN69168_c4_g4	0.0001	11.1092	-16.7614	0.00107206
TRINITY_DN73372_c1_g1	0.0001	11.6707	-16.8325	0.000181889
TRINITY_DN65533_c0_g1	0.0001	12.3581	-16.9151	0.00121908
TRINITY_DN59997_c0_g2	0.0001	12.4766	-16.9289	0.000456287
TRINITY_DN63533_c1_g1	0.0001	12.7038	-16.9549	0.00213362
TRINITY_DN32601_c0_g1	0.0001	13.2379	-17.0143	0.000219168
TRINITY_DN129800_c0_g1	0.0001	13.2537	-17.016	0.00359862
TRINITY_DN71718_c2_g1	0.0001	13.3956	-17.0314	0.000172915
TRINITY_DN65062_c0_g2	0.0001	13.5199	-17.0447	0.000225826
TRINITY_DN52529_c0_g1	0.0001	13.7662	-17.0708	0.00137497
TRINITY_DN42606_c0_g1	0.0001	13.8593	-17.0805	0.000668271
TRINITY_DN73862_c1_g7	0.0001	14.1237	-17.1078	0.000215329
TRINITY_DN38184_c0_g1	0.0001	14.4295	-17.1387	0.0036616
TRINITY_DN70250_c0_g1	0.0001	14.6161	-17.1572	0.0006315
TRINITY_DN64677_c0_g3	0.0001	15.3446	-17.2274	0.000282484
TRINITY_DN62406_c0_g1	0.0001	15.6268	-17.2537	0.000187991
TRINITY_DN43944_c0_g1	0.0001	15.6329	-17.2542	0.000457034
TRINITY_DN51086_c0_g1	0.0001	15.7354	-17.2637	0.00040802
TRINITY_DN56473_c0_g1	0.0001	16.8937	-17.3661	0.000123627
TRINITY_DN14603_c0_g1	0.0001	17.7867	-17.4404	0.00116337
TRINITY_DN57557_c0_g1	0.0001	17.8795	-17.448	0.00587273
TRINITY_DN67578_c0_g1	0.0001	18.1452	-17.4692	1.20966e-17
TRINITY_DN72373_c0_g2	0.0001	18.3612	-17.4863	0.000246305
TRINITY_DN65099_c0_g1	0.0001	19.3572	-17.5625	0.000149336
TRINITY_DN56828_c0_g2	0.0001	20.5402	-17.6481	0.00147251
TRINITY_DN36532_c0_g1	0.0001	20.619	-17.6536	0.000373801
TRINITY_DN75953_c0_g6	0.0001	20.8827	-17.6719	0.000186127
TRINITY_DN62312_c0_g1	0.0001	21.145	-17.69	0.000497454
TRINITY_DN66510_c0_g1	0.0001	21.556	-17.7177	0.000256215
TRINITY_DN73105_c2_g3	0.0001	21.8596	-17.7379	0.000206504
TRINITY_DN68895_c0_g1	0.0001	22.0986	-17.7536	0.00146042
TRINITY_DN70291_c2_g1	0.0001	23.0355	-17.8135	0.000165818
TRINITY_DN72529_c0_g2	0.0001	23.303	-17.8302	0.000234398
TRINITY_DN51881_c0_g1	0.0001	23.6673	-17.8525	0.000160438
TRINITY_DN72284_c0_g1	0.0001	23.7945	-17.8603	0.000909843
TRINITY_DN54451_c0_g1	0.0001	23.9203	-17.8679	0.00222492
TRINITY_DN70645_c0_g10	0.0001	24.6994	-17.9141	0.000650182
TRINITY_DN65654_c0_g3	0.0001	25.407	-17.9549	4.99654e-16
TRINITY_DN54807_c0_g1	0.0001	25.5934	-17.9654	0.000894736
TRINITY_DN68595_c0_g1	0.0001	25.7818	-17.976	0.00118127
TRINITY_DN62811_c0_g1	0.0001	25.8968	-17.9824	0.00039483
TRINITY_DN60146_c0_g1	0.0001	25.9947	-17.9879	0.000431376
TRINITY_DN61212_c0_g2	0.0001	26.5361	-18.0176	0.000248415
TRINITY_DN54825_c0_g1	0.0001	27.2684	-18.0569	0.0011436
TRINITY_DN71995_c0_g9	0.0001	27.5993	-18.0743	0.00021228
TRINITY_DN42070_c0_g1	0.0001	27.921	-18.091	0.000151474
TRINITY_DN62352_c0_g1	0.0001	28.4874	-18.12	0.000308736
TRINITY_DN72359_c1_g1	0.0001	28.8123	-18.1363	0.000193299
TRINITY_DN135509_c0_g1	0.0001	29.0204	-18.1467	0.000599786
TRINITY_DN26768_c0_g1	0.0001	29.7385	-18.182	0.000634113
TRINITY_DN59704_c0_g2	0.0001	29.7486	-18.1825	7.61295e-16
TRINITY_DN16695_c0_g1	0.0001	29.8691	-18.1883	0.00034731
TRINITY_DN58984_c0_g4	0.0001	30.0404	-18.1965	0.000240499
TRINITY_DN64980_c0_g1	0.0001	31.0397	-18.2438	0.000197988
TRINITY_DN61583_c0_g1	0.0001	31.0602	-18.2447	7.96119e-05
TRINITY_DN73862_c1_g8	0.0001	31.2812	-18.2549	0.000431093
TRINITY_DN19376_c0_g1	0.0001	31.5204	-18.2659	0.000474669
TRINITY_DN85384_c0_g1	0.0001	31.5248	-18.2661	0.000142993
TRINITY_DN62563_c0_g2	0.0001	31.5394	-18.2668	0.000268407
TRINITY_DN120550_c0_g1	0.0001	31.7313	-18.2755	0.000263459
TRINITY_DN53349_c0_g1	0.0001	32.1639	-18.2951	0.000543057
TRINITY_DN50652_c0_g1	0.0001	32.7434	-18.3208	0.000305624
TRINITY_DN71725_c2_g7	0.0001	33.0149	-18.3328	0.000265821
TRINITY_DN1773_c0_g1	0.0001	33.3306	-18.3465	0.00059875
TRINITY_DN68457_c0_g1	0.0001	33.9102	-18.3714	0.00015558
TRINITY_DN55653_c0_g3	0.0001	34.2804	-18.387	0.000369509
TRINITY_DN75236_c2_g1	0.0001	35.5304	-18.4387	0.000336025
TRINITY_DN55511_c0_g2	0.0001	35.9704	-18.4564	0.000456143
TRINITY_DN78230_c1_g1	0.0001	36.319	-18.4704	1.61508e-17
TRINITY_DN73710_c2_g4	0.0001	36.5466	-18.4794	0.000154806
TRINITY_DN65913_c0_g2	0.0001	37.3558	-18.511	0.000101873
TRINITY_DN43347_c0_g1	0.0001	37.8289	-18.5291	0.000783148
TRINITY_DN141765_c0_g1	0.0001	37.9639	-18.5343	0.000293241
TRINITY_DN65108_c0_g3	0.0001	39.3218	-18.585	0.000403239
TRINITY_DN64526_c0_g1	0.0001	39.3723	-18.5868	0.0002867
TRINITY_DN60715_c0_g2	0.0001	39.497	-18.5914	0.0016004
TRINITY_DN70969_c0_g3	0.0001	39.8476	-18.6041	1.30066e-18
TRINITY_DN72936_c0_g1	0.0001	41.1466	-18.6504	0.000288553
TRINITY_DN71826_c1_g2	0.0001	41.7444	-18.6712	0.000215458
TRINITY_DN53911_c0_g1	0.0001	42.8947	-18.7104	0.000377905
TRINITY_DN73406_c3_g2	0.0001	43.4178	-18.7279	0.00127989
TRINITY_DN108812_c0_g1	0.0001	48.0867	-18.8753	0.000213724
TRINITY_DN72883_c4_g1	0.0001	48.8753	-18.8987	0.000210244
TRINITY_DN71366_c1_g1	0.0001	57.1304	-19.1239	0.000157617
TRINITY_DN53687_c0_g1	0.0001	58.5284	-19.1588	0.000994386
TRINITY_DN10415_c0_g1	0.0001	64.6329	-19.3019	0.00012895
TRINITY_DN52509_c0_g1	0.0001	66.3035	-19.3387	6.96542e-17
TRINITY_DN63047_c0_g1	0.0001	67.9494	-19.3741	9.67209e-16
TRINITY_DN60013_c0_g2	0.0001	68.3752	-19.3831	0.000371531
TRINITY_DN44828_c0_g1	0.0001	70.4105	-19.4254	1.14496e-15
TRINITY_DN75557_c1_g3	0.0001	74.2268	-19.5016	3.40356e-17
TRINITY_DN73761_c0_g1	0.0001	74.7956	-19.5126	8.7156e-18
TRINITY_DN53502_c0_g4	0.0001	89.0237	-19.7638	0.000327883
TRINITY_DN19217_c0_g1	0.0001	150.686	-20.5231	3.67573e-17
